# NEXCISION: exact, validated, and scalable excision of genomic regions from phylogenomic NEXUS matrices

**DOI:** 10.64898/2026.07.26.740842

**Authors:** Rhys T. White

## Abstract

Coordinate-based exclusion of genomic regions is routine in microbial phylogenomics, yet the editing step often relies on *ad hoc* scripts or manual alignment manipulation. This simple but high-consequence task can alter the character matrix, retain unwanted signal, or leave invalid NEXUS dimensions. This study presents NEXCISION, a dependency-free Python command-line tool for exact removal of coordinate-labelled rows from transposed NEXUS matrices. NEXCISION uses 1-based inclusive intervals, preserves retained rows and surrounding NEXUS content, updates matrix dimensions, reports interval-specific removal counts, and can generate deterministic provenance reports with SHA-256 checksums. Correctness was evaluated using three genuine SPANDx-derived matrices, an independent oracle, 17 correctness and preservation cases, 26 malformed-input challenges, 1,000 synthetic matrices containing 304,000 site rows, nine property-based invariants across 1,800 examples, and 12 deliberately faulted implementations. All expected rows were removed, retained rows and state strings were preserved, malformed inputs failed safely, and all deliberate faults were detected. In 105 measured scalability runs, NEXCISION remained correct and deterministic across 21 configurations. Runtime scaled near-linearly from ∼100 MB to 5 GB, processing a 4.83 GiB matrix in ∼24.2 seconds on one pinned logical central processing unit. Up to 100,000 intervals added modest runtime, while peak memory increased by ∼4.85 GiB per GiB of input. NEXCISION makes a fragile bespoke editing step exact, testable, and provenance-rich for microbial phylogenomics.

**Graphical abstract:** 

**Impact statement:** Removing defined genomic regions from a phylogenomic matrix seems simple, but errors can alter alignments, retain unwanted signal, or leave invalid NEXUS dimensions. NEXCISION replaces manual or bespoke editing with a focused command-line tool that removes only intended coordinate-labelled rows, preserves all other content, and records the operation. It is a trustworthy bridge between region detection and downstream phylogenetic inference for microbial genomic epidemiology, outbreak analysis, recombination masking, mobile-element studies, and workflows that excise reference-defined sites from transposed NEXUS matrices. NEXCISION was tested against genuine files, an independent oracle, 1,000 synthetic matrices, generated edge cases, and deliberately faulted implementations. It runs locally as a dependency-free, single-process Python utility. On a computer with 16 GB random-access memory (RAM), ∼2 GB matrices are practical; the largest tested matrix was 5.2 GB and required ∼25 GB RAM. NEXCISION is compact, transparent, and supported by evidence for correctness, failure safety, and scalability.

**Data summary:** No new biological sequence data were generated. Supporting software, validation assets, benchmarks, analysis code, figure sources, and reproducibility instructions are available from:

NEXCISION software repository: https://github.com/RhysWhite/nexcision

NEXCISION benchmarking repository: https://github.com/RhysWhite/nexcision-benchmarking

The evaluated software was NEXCISION v0.1.0 (MIT licence; Python >=3.10). The benchmarking repository includes the wheel checksum, deterministic data generator, manifests, independent oracle, compact results, summaries, and analysis scripts. The 1,000 synthetic matrices are reproducible from the version-controlled generator and manifest; the regenerated corpus has deterministic tree digest `9ed25d7e2dd4fee380f2f0f32ddcf653694715926905bd54179e7003e64f1c28`. Three SPANDx-derived matrices were used only to confirm compatibility with real matrix syntax; no biological inference was made. Their metadata and checksums are recorded in the benchmarking repository. All data, code, and protocols needed to reproduce the deterministic and performance results are provided in the article, supplementary material, or linked repositories. Software versions, computational environments, deterministic controls, and immutable provenance identifiers are summarized in Table S6.
