## Supplementary material for "NEXCISION: exact, validated, and scalable excision of genomic regions from phylogenomic NEXUS matrices": Table S1

### Sheet: Table_S1
Supplementary Table S1. Genuine SPANDx-derived NEXUS matrices and compatibility checks for NEXCISION v0.1.0
	Dataset
	47_ST131_OXA48		237_ST131_CladeC		396_MRSA_AK3
Published source	10.1016/j.drup.2025.101327		10.1038/s41467-024-45608-1		10.1099/mgen.0.001452
SPANDx version	v4.0.4		v3.2		v4.0.4
Taxa	47		237		396
Original site rows	266		4649		10481
Test type	Single site	Short interval	Single site	Short interval	Single site	Short interval
Submitted interval	14,268–14,268	48,000–50,000	95–95	95–1,095	251–251	251–1,251
Expected rows removed	1	2	1	5	1	3
Observed rows removed	1	2	1	5	1	3
Removed row label(s)	18AR0845_1_14268	18AR0845_1_48403; 18AR0845_1_49380	HG941718_95	HG941718_95; HG941718_96; HG941718_498; HG941718_801; HG941718_810	sa230905_barcode06_1_251	sa230905_barcode06_1_251; sa230905_barcode06_1_311; sa230905_barcode06_1_408
Dimensions after filtering	ntax=47; nchar=265	ntax=47; nchar=264	ntax=237; nchar=4,648	ntax=237; nchar=4,644	ntax=396; nchar=10,480	ntax=396; nchar=10,478
Preservation checks	All passed	All passed	All passed	All passed	All passed	All passed
Result	PASS	PASS	PASS	PASS	PASS	PASS
Input SHA-256	60940e7fca31849396ed070f79299055a762f4b5192dd18918fb84f300deda9b		17b6aecdcb5b3aaa7f1edd3a6100eaa6da186138a157db9815dc6f63e2e7b0f8		40c49b026c52e04530ecbbee7044567ac3355eccf7adda42a7d96bf977df9014
ntax and nchar are the declared NEXUS dimensions before filtering. SHA-256 values were independently rechecked against the three matrices used for validation.
Preservation checks comprised exact retention of all non-target row labels, state strings and row order; unchanged TAXLABELS content; unchanged content following the MATRIX block; valid state count per retained row; and unchanged ntax.
The declared nchar was reduced by the exact number of removed rows. All six checks passed. Machine-readable source: experiments/experiment_1_correctness/validation/real_file_sanity_checks.tsv in the NEXCISION benchmarking repository.
