## Supplementary material for "NEXCISION: exact, validated, and scalable excision of genomic regions from phylogenomic NEXUS matrices": Table S2

### Sheet: Table_S2
Supplementary Table S2. Permanent correctness, preservation, empty-output safety, and malformed-input validation cases for NEXCISION v0.1.0
Table S2A. Fixed correctness and preservation cases
Case ID	Validation target	Submitted interval(s)	Rows removed expected / observed	Resulting nchar expected / observed	Additional criterion	Result
case_001_single_site	ordinary single-site interval	175–185	1 / 1	5 / 5	Exact target membership; all non-target rows retained unchanged.	PASS
case_002_start_boundary	coordinate exactly on inclusive start boundary	180–185	1 / 1	5 / 5	Start coordinate treated as inclusive.	PASS
case_003_end_boundary	coordinate exactly on inclusive end boundary	175–180	1 / 1	5 / 5	End coordinate treated as inclusive.	PASS
case_004_below_start	coordinate one base below inclusive start boundary	180–185	0 / 0	6 / 6	Site one base below interval retained.	PASS
case_005_above_end	coordinate one base above inclusive end boundary	175–180	0 / 0	6 / 6	Site one base above interval retained.	PASS
case_006_overlapping_regions	overlapping regions with independent counts	175–185;180–195	2 / 2	4 / 4	Two unique rows removed once; regional counts 1 and 2.	PASS
case_007_duplicate_regions	duplicate intervals with independent counts	175–185;175–185	1 / 1	5 / 5	One unique row removed once; both regional counts equal 1.	PASS
case_008_adjacent_regions	adjacent intervals without overlap	175–185;186–195	2 / 2	4 / 4	No gap or double-counting; regional counts 1 and 1.	PASS
case_009_reversed_coordinates	descending bounds normalised safely	185–175	1 / 1	5 / 5	Bounds normalized to 175–185 in counts output.	PASS
case_010_unsorted_regions	out-of-order intervals filter correctly and counts preserve input order	195–205;155–165;175–185	3 / 3	3 / 3	Filtering independent of interval order; counts retain submitted order.	PASS
case_011_no_match	valid interval containing no observed coordinates	1–100	0 / 0	6 / 6	Filtered NEXUS byte-for-byte identical to input.	PASS
case_013_comments_blank_lines	whole-line comments and blank lines are preserved	175–185	1 / 1	5 / 5	Whole-line comments and blank lines preserved in position.	PASS
case_014_space_separated_states	variable space-separated states and indentation are preserved	175–185	1 / 1	5 / 5	Indentation and variable space-separated state formatting preserved.	PASS
case_015_tab_separated_states	tab-separated SPANDx-style states are preserved	175–185	1 / 1	5 / 5	Tab-separated SPANDx-style state formatting preserved.	PASS
case_016_mixed_case_commands	mixed NEXUS command capitalisation and dimension spacing are preserved	175–185	1 / 1	5 / 5	Command capitalization and spacing preserved except required nchar edit.	PASS
case_017_inline_terminator_retained	inline semicolon is preserved on retained final row	175–185	1 / 1	5 / 5	Inline semicolon preserved on retained final row.	PASS
case_018_inline_terminator_removed	matrix remains terminated when inline final row is removed	215–225	1 / 1	5 / 5	Removed final row replaced by a valid standalone matrix terminator.	PASS
For every fixed case, the independent oracle and NEXCISION matched the checked-in truth files exactly.
Validation included removed and retained rows, retained-row order and state strings, ntax and nchar, interval-specific counts, filtered-output bytes, and provenance-report checksums. Original matrices contained ntax=4 and nchar=6. All 17 cases passed.
Table S2B. All-sites empty-output safety case
Case ID	Mode	Validation target	Expected behaviour	Observed behaviour	Result
case_012_all_sites_requires_allow_empty	Default	Prevent accidental creation of an empty matrix when all six rows are selected.	Exit 2; exact safety error; no filtered NEXUS, counts, or report output.	Exit 2; stderr matched expected text; stdout empty; no outputs created.	PASS
case_012_all_sites_requires_allow_empty	--allow-empty	Permit intentional creation of an empty matrix only after explicit override.	Exit 0; 6 rows removed; ntax=4; nchar=0; count=6; valid checksums.	Exact expected NEXUS and counts; 6 rows removed; ntax=4; nchar=0; report checksums valid.	PASS
The default and explicit-override modes were treated as one prespecified safety case. The independent oracle first confirmed that the submitted interval contained all six matrix rows.
Table S2C. Malformed-input and output-safety cases
Case ID	Malformed or unsafe condition	Expected response	Observed exit code	Safety checks passed*	Result
invalid_001_missing_matrix	missing MATRIX command	exit 2; no outputs	2	5/5	PASS
invalid_002_multiple_matrices	multiple MATRIX blocks	exit 2; no outputs	2	5/5	PASS
invalid_003_unterminated_matrix	MATRIX lacks terminating semicolon	exit 2; no outputs	2	5/5	PASS
invalid_004_end_before_terminator	enclosing block ends before MATRIX terminator	exit 2; no outputs	2	5/5	PASS
invalid_005_no_coordinate_rows	MATRIX contains no coordinate-labelled rows	exit 2; no outputs	2	5/5	PASS
invalid_006_unparseable_row	matrix row does not match coordinate pattern	exit 2; no outputs	2	5/5	PASS
invalid_007_interleaved_matrix	unsupported interleaved continuation row	exit 2; no outputs	2	5/5	PASS
invalid_008_empty_regions	empty regions file	exit 2; no outputs	2	5/5	PASS
invalid_009_header_only_regions	regions file contains only header	exit 2; no outputs	2	5/5	PASS
invalid_010_missing_end	region row has one field	exit 2; no outputs	2	5/5	PASS
invalid_011_noninteger_region	region coordinate is non-integer	exit 2; no outputs	2	5/5	PASS
invalid_012_zero_region	region coordinate is zero	exit 2; no outputs	2	5/5	PASS
invalid_013_negative_region	region coordinate is negative	exit 2; no outputs	2	5/5	PASS
invalid_014_invalid_regex	syntactically invalid coordinate regex	exit 2; no outputs	2	5/5	PASS
invalid_015_regex_no_group	coordinate regex lacks capture group	exit 2; no outputs	2	5/5	PASS
invalid_016_regex_two_groups	coordinate regex has two capture groups	exit 2; no outputs	2	5/5	PASS
invalid_017_missing_nexus	NEXUS file does not exist	exit 2; no outputs	2	5/5	PASS
invalid_018_missing_regions	regions file does not exist	exit 2; no outputs	2	5/5	PASS
invalid_019_invalid_utf8_nexus	NEXUS file is not valid UTF-8	exit 2; no outputs	2	5/5	PASS
invalid_020_invalid_utf8_regions	regions file is not valid UTF-8	exit 2; no outputs	2	5/5	PASS
invalid_021_output_equals_input	output would overwrite input	exit 2; input unchanged	2	5/5	PASS
invalid_022_duplicate_outputs	two output paths are identical	exit 2; no outputs	2	5/5	PASS
invalid_023_existing_output	existing output without --force	exit 2; existing file unchanged	2	5/5	PASS
invalid_024_output_is_directory	output path is a directory	exit 2; directory unchanged	2	5/5	PASS
invalid_025_parent_is_file	output parent path is a file	exit 2; no partial outputs	2	5/5	PASS
invalid_026_nested_outputs	one output path is nested beneath another	exit 2; no partial outputs	2	5/5	PASS
*Five safety checks were evaluated for every case: expected error condition detected; stdout remained empty; input files were preserved; no unintended committed outputs remained; and temporary staging files were removed.
All 26 cases returned exit code 2 and passed all five checks.
Machine-readable sources: fixed_case_manifest.tsv, safety_case_manifest.tsv, invalid_case_manifest.tsv, malformed_input_results.tsv, format_preservation_results.tsv, and experiment1_summary.json in the NEXCISION benchmarking repository.
