## Supplementary material for "NEXCISION: exact, validated, and scalable excision of genomic regions from phylogenomic NEXUS matrices": Table S3

### Sheet: Table_S3
Supplementary Table S3. Design and outcomes of the 1,000-case deterministic synthetic validation corpus for NEXCISION v0.1.0
Table S3A. Corpus-wide design and aggregate outcomes
Design or outcome element	Specification or result
Corpus construction	Independent deterministic Python generator; expected membership calculated using the direct 1-based inclusive rule start <= coordinate <= end; generator imported no NEXCISION code.
Scenario design	10 scenario families with 100 deterministic variants per family (1,000 matrices total).
Randomization	Master seed 20260721; a unique deterministic seed was derived for every family and case.
Matrix dimensions	2-256 taxa/sample columns and 20-1,000 coordinate-labelled site rows; every family cycled across the complete predefined dimension sets.
Coordinates	Unique, irregular, 1-based coordinates starting above 100 and separated by deterministic increments of 3-19 bases.
Matrix-state formatting	A/C/G/T states with alternating tab- and space-separated rows; taxon labels were generated deterministically.
Row ordering	Ascending in eight families, deterministically shuffled in one family, and descending in one family.
Submitted regions	1-4 intervals per matrix; scenarios included disjoint, overlapping, nested, duplicate, adjacent, reversed, unsorted, and no-match intervals.
Removal fraction	0-80% of matrix rows, depending on scenario family and matrix size.
Exact validation criteria	Oracle agreement; exact retained rows, order, and state strings; preserved ntax and correct nchar; interval-specific counts; report checksums; and byte-identical forced repeat outputs.
Aggregate rows	304,000 site rows evaluated; 113,740 removed and 190,260 retained.
Outcome	1,000/1,000 cases passed all prespecified checks.
Reproducibility record	Deterministic generated-corpus tree SHA-256: 9ed25d7e2dd4fee380f2f0f32ddcf653694715926905bd54179e7003e64f1c28.
The independent generator and direct membership oracle were deliberately separate from NEXCISION.
Aggregate row counts refer to unique matrix rows removed or retained; in overlapping and duplicate scenarios, a removed row could contribute independently to more than one interval-specific count.
Table S3B. Scenario-family design and results
Scenario family	Validation target	Submitted intervals	Matrix-row order	Matrices	Removal-fraction range	Site rows removed / retained	Cases passed
Basic single interval	One ordinary central interval.	1; central	Ascending	100	20.1-25.0%	6,180 / 24,220	100/100
Two disjoint intervals	Early and late non-overlapping intervals.	2; disjoint	Ascending	100	20.2-30.0%	6,280 / 24,120	100/100
Overlapping intervals	Two overlapping intervals; unique rows removed once and regional counts assessed independently.	2; overlapping	Ascending	100	50.1-55.0%	15,300 / 15,100	100/100
Shuffled matrix rows	One interval applied after deterministic row shuffling; retained-order preservation tested.	1; ordinary	Shuffled	100	35.1-40.0%	10,755 / 19,645	100/100
Descending matrix rows	One interval applied to coordinates listed in descending matrix order.	1; ordinary	Descending	100	50.1-55.0%	15,300 / 15,100	100/100
No-match interval	Valid interval positioned beyond all observed coordinates.	1; no match	Ascending	100	0	0 / 30,400	100/100
Reversed interval	One interval submitted with end < start and normalized before filtering.	1; reversed	Ascending	100	40.1-45.0%	12,260 / 18,140	100/100
Duplicate and adjacent intervals	Two duplicate intervals plus a directly adjacent interval.	3; duplicate + adjacent	Ascending	100	35.1-40.0%	10,755 / 19,645	100/100
Multiple unsorted intervals	Late, early, no-match, and middle intervals supplied out of genomic order.	4; unsorted mixed	Ascending	100	45.3-60.0%	13,995 / 16,405	100/100
Nested three-way intervals	Outer, nested, and partially overlapping intervals.	3; nested + partial overlap	Ascending	100	75.1-80.0%	22,915 / 7,485	100/100
Every scenario family comprised 100 deterministic matrices spanning 2-256 taxa and 20-1,000 site rows. Both tab- and space-separated state rows were represented in every family.
All cases passed oracle agreement, retained-row exactness, dimension, regional-count, report-checksum, and repeat-determinism checks.
Machine-readable sources: case_1000_manifest.tsv, case_1000_family_summary.tsv, case_1000_results.tsv, case_1000_summary.json, and case_1000_corpus_sha256.txt.
