## Supplementary material for "NEXCISION: exact, validated, and scalable excision of genomic regions from phylogenomic NEXUS matrices": Table S4

### Sheet: Table_S4
Supplementary Table S4. Property-based invariants and mutation-testing outcomes for NEXCISION v0.1.0
Table S4A. Property-based validation and fixed duplicate-coordinate regression
Property or regression	Examples	Generated variation or setup	Prespecified condition	Result
Exact membership, preservation, dimensions, and counts	500	1-24 taxa; 1-45 unique coordinates; 1-10 intervals; tab or space state separators; lower-, upper-, or mixed-case NEXUS commands; inline or standalone MATRIX terminator.	Rows are removed exactly when any normalized interval satisfies start <= coordinate <= end. Retained labels, state strings, and order are unchanged; ntax is preserved; nchar equals retained rows; total and interval-specific counts are exact.	PASS
Interval-order invariance	200	Generated matrices and interval lists were filtered once in submitted order and once with the interval list reversed.	Filtered NEXUS output and total rows removed are identical regardless of interval submission order.	PASS
Idempotence	200	Generated cases retaining at least one row were filtered twice with the same interval list.	The second filtered output is byte-identical to the first and removes zero additional rows.	PASS
No-match identity	150	1-24 taxa and 1-50 unique coordinates; the submitted interval began above the maximum observed coordinate.	Output is byte-identical to input; zero rows are removed; the interval-specific count is zero.	PASS
All-sites safety and explicit override	100	An interval spanning from coordinate 1 through the maximum generated coordinate covered every matrix row.	Default filtering raises a clean all-sites-removal error. With --allow-empty, no rows remain, ntax is unchanged, nchar is zero, and removal counts equal the original row count.	PASS
Duplicate-region output invariance	150	A generated interval was applied alone and then repeated as a second interval with identical boundaries.	Filtered NEXUS output is unchanged by duplication, while both submitted intervals report the same row-removal count.	PASS
Overlapping intervals equal their union	200	Two generated overlapping intervals were compared with one interval spanning their complete union.	Split and union representations produce identical filtered output and the same number of uniquely removed rows.	PASS
Reversed-boundary normalization	150	Arbitrary start and end integers were written to a temporary region file, including cases with end < start.	Loaded regions always satisfy start = min(a,b) and end = max(a,b).	PASS
Custom coordinate-pattern support	150	Labels followed sample<prefix>_pos<coordinate>; filtering used the user-supplied regular expression _pos(\d+)$ containing one capture group.	The selected terminal coordinate is parsed using the custom pattern; exactly that row is removed and all other rows are retained unchanged.	PASS
Duplicate-coordinate row regression	1 fixed regression	Two distinct matrix rows shared coordinate 100 and a third row used coordinate 200; interval 100-100 was applied.	Both coordinate-100 rows are removed and counted independently; the coordinate-200 row is retained; the regional count is two.	PASS
Hypothesis v6.158.0 generated 1,800 deterministic examples across nine properties; derandomization was enabled and the Hypothesis example database was disabled. The independent expected-membership rule was start <= coordinate <= end. The fixed duplicate-coordinate regression was run after the generated properties and is not included in the 1,800-example total. All nine properties and the fixed re…
Table S4B. Deliberate source mutations and behavioural detection
Mutant ID	Deliberate source fault	Expected incorrect consequence	Behavioural probe that detected the fault	Outcome
M01_START_EXCLUSIVE	Treat an interval start coordinate as outside the interval.	A row exactly at an interval start would be retained incorrectly.	Inclusive-boundary probe using coordinates 100, 110, 120, and 130 with interval 110-120; expected retained labels were REF_100 and REF_130.	KILLED (exit 1)
M02_END_EXCLUSIVE	Treat an interval end coordinate as outside the interval.	A row exactly at an interval end would be retained incorrectly.	The same inclusive-boundary probe required both coordinates 110 and 120 to be removed.	KILLED (exit 1)
M03_UPDATE_NTAX	Update ntax rather than nchar for a transposed matrix.	The transposed matrix would report an altered taxon count and stale character count.	Dimension probe required ntax=3 and nchar=2 after two of four site rows were removed.	KILLED (exit 1)
M04_DO_NOT_SORT_REGIONS	Process regions in submitted order without sorting them.	Unsorted intervals could produce an invalid merged index and incorrect membership decisions.	Intervals targeting coordinates 130 and 100 were supplied in late-then-early order; only coordinates 110 and 120 were expected to remain.	KILLED (exit 1)
M05_DISCARD_OVERLAP_EXTENSION	Fail to extend a merged interval to the later overlapping endpoint.	The later portion of an overlapping interval union would not be removed.	Intervals 100-150 and 140-200 were applied to rows at 120, 180, and 220; only coordinate 220 was expected to remain.	KILLED (exit 1)
M06_ONLY_FIRST_REGION	Ignore every exclusion interval except the first after sorting.	Rows targeted by later submitted intervals would be retained.	The two-region unsorted probe required both coordinate 100 and coordinate 130 to be removed.	KILLED (exit 1)
M07_FIRST_INTEGER_IN_LABEL	Extract the first integer in a row label instead of the requested terminal coordinate.	An earlier numeric token in a row label would be mistaken for the terminal genomic coordinate.	Label 18AR0845_1_14268 was targeted at coordinate 14268; the probe required this row, but not 18AR0845_1_15000, to be removed.	KILLED (exit 1)
M08_REVERSE_RETAINED_ROWS	Insert retained rows at the start of the matrix and reverse their order.	Retained matrix rows would be reversed rather than preserving input order.	The inclusive-boundary probe required retained labels in the original order: REF_100 followed by REF_130.	KILLED (exit 1)
M09_DROP_INLINE_TERMINATOR	Remove the final inline row without restoring the MATRIX semicolon.	Removing the final inline-terminated row would leave an unterminated MATRIX block.	After removing the last row from an inline-terminated matrix, the probe required a standalone semicolon before End;.	KILLED (exit 1)
M10_DISABLE_EMPTY_SAFETY	Allow all matrix rows to be removed without --allow-empty.	All matrix rows could be removed without explicit --allow-empty authorization.	An interval spanning all rows was required to raise NexusFilterError containing the all-sites-removal message.	KILLED (exit 1)
M11_DEDUPLICATE REMOVED_COORDINATES	Count duplicate-coordinate rows only once in regional counts.	Regional counts would count unique coordinates rather than distinct removed matrix rows.	Two rows sharing coordinate 100 were both required to be removed and the interval-specific count was required to equal two.	KILLED (exit 1)
M12_TOTAL_COUNT FOR_EVERY_REGION	Report the total number removed for every individual region.	Each region would report the global removal total instead of its own overlapping-row count.	For intervals 100-110 and 110-130, the probe required interval-specific counts of two and three, respectively.	KILLED (exit 1)
The unmodified NEXCISION implementation first passed the independent behavioural probe. Each mutant was then introduced into a temporary copy of the installed source and was considered killed when the same probe exited non-zero. All 12/12 deliberate mutants were killed; none survived, giving a mutation score of 100%. The probe also checked custom coordinate-pattern handling, reversed-region norma…
