## Supplementary material for "NEXCISION: exact, validated, and scalable excision of genomic regions from phylogenomic NEXUS matrices": Table S5

### Sheet: Table_S5
Supplementary Table S5. Complete formal scalability configurations and outcomes for NEXCISION v0.1.0
Benchmark context. Formal Slurm job 2432330 used NEXCISION v0.1.0 from wheel SHA-256 f980aa7e1f4b5ef67ebe10b4117a07af3405ee0cd3805c1d2d9e936a284689d4 at benchmarking-repository commit 959859aa444784c9cedac5088520b322ded49567.
The process was pinned to one logical CPU on an exclusively allocated AMD EPYC 9374F 32-Core Processor Linux node; inputs and outputs used node-local XFS storage.
Each configuration had one unreported warm-up and five randomized measured repetitions.
Table S5A. Configuration design: input-size and matrix-shape series
Series	Configuration ID	Design note	Taxa	Site rows	Input size, bytes (GiB)	Intervals requested / generated	Geometry	Rows removed, n (%)	Report	Measured runs
Input size	size_010mb	Approx. 10 MB input	512	10000	10347291 (0.0096 GiB)	100 / 100	Disjoint	1,000 (10.000%)	No	5
Input size	size_100mb	Approx. 100 MB input	512	100000	103493020 (0.0964 GiB)	100 / 100	Disjoint	10,000 (10.000%)	No	5
Input size	size_500mb	Approx. 500 MB input	512	500000	517850177 (0.4823 GiB)	100 / 100	Disjoint	50,000 (10.000%)	No	5
Input size	size_1gb	Approx. 1 GB input	512	1000000	1035850178 (0.9647 GiB)	100 / 100	Disjoint	100,000 (10.000%)	No	5
Input size	size_2gb	Approx. 2 GB input	512	2000000	2072421620 (1.9301 GiB)	100 / 100	Disjoint	200,000 (10.000%)	No	5
Input size	size_5gb	Approx. 5 GB input	512	5000000	5183421620 (4.8274 GiB)	100 / 100	Disjoint	500,000 (10.000%)	No	5
Matrix shape	shape_tall	Many short rows; approx. 500 MB	64	3500000	491914003 (0.4581 GiB)	100 / 100	Disjoint	350,000 (10.000%)	No	5
Matrix shape	shape_balanced	Intermediate rows and columns; approx. 500 MB	512	500000	517850177 (0.4823 GiB)	100 / 100	Disjoint	50,000 (10.000%)	No	5
Matrix shape	shape_wide	Fewer very wide rows; approx. 500 MB	8192	32000	524763580 (0.4887 GiB)	100 / 100	Disjoint	3,200 (10.000%)	No	5
Input size is reported in exact bytes and gibibytes (GiB). Requested and generated interval counts were identical in every formal configuration. These counts describe region records written to the benchmark regions file, not the number of merged union spans used internally by NEXCISION.
Rows removed and percentages are based on independently calculated expected membership; the partially overlapping geometry produced an actual removal fraction of 10.0004%, while all other configurations removed exactly 10.000%.
Table S5A continued. Configuration design: interval-count, interval-geometry, and provenance series
Series	Configuration ID	Design note	Taxa	Site rows	Input size, bytes (GiB)	Intervals requested / generated	Geometry	Rows removed, n (%)	Report	Measured runs
Interval count	intervals_000001	One interval	512	1000000	1035850178 (0.9647 GiB)	1/1	Disjoint	100,000 (10.000%)	No	5
Interval count	intervals_000010	Ten intervals	512	1000000	1035850178 (0.9647 GiB)	10 / 10	Disjoint	100,000 (10.000%)	No	5
Interval count	intervals_000100	One hundred intervals	512	1000000	1035850178 (0.9647 GiB)	100 / 100	Disjoint	100,000 (10.000%)	No	5
Interval count	intervals_001000	One thousand intervals	512	1000000	1035850178 (0.9647 GiB)	1,000 / 1,000	Disjoint	100,000 (10.000%)	No	5
Interval count	intervals_010000	Ten thousand intervals	512	1000000	1035850178 (0.9647 GiB)	10,000 / 10,000	Disjoint	100,000 (10.000%)	No	5
Interval count	intervals_100000	One hundred thousand intervals	512	1000000	1035850178 (0.9647 GiB)	100,000 / 100,000	Disjoint	100,000 (10.000%)	No	5
Interval geometry	geometry_disjoint	Disjoint intervals	512	1000000	1035850178 (0.9647 GiB)	10,000 / 10,000	Disjoint	100,000 (10.000%)	No	5
Interval geometry	geometry_adjacent	Adjacent intervals	512	1000000	1035850178 (0.9647 GiB)	10,000 / 10,000	Adjacent	100,000 (10.000%)	No	5
Interval geometry	geometry_overlapping	Partially overlapping intervals	512	1000000	1035850178 (0.9647 GiB)	10,000 / 10,000	Overlapping	100,004 (10.0004%)	No	5
Interval geometry	geometry_nested	Nested intervals	512	1000000	1035850178 (0.9647 GiB)	10,000 / 10,000	Nested	100,000 (10.000%)	No	5
Provenance	report_off	Provenance report disabled	512	1000000	1035850178 (0.9647 GiB)	100 / 100	Disjoint	100,000 (10.000%)	No	5
Provenance	report_on	Provenance report enabled	512	1000000	1035850178 (0.9647 GiB)	100 / 100	Disjoint	100,000 (10.000%)	Yes	5
The interval-count and geometry series used an approximately 1 GiB matrix containing 512 taxa and 1,000,000 coordinate-labelled site rows.
The provenance comparison used otherwise matched configurations with the deterministic JSON report disabled or enabled.
Table S5B. Performance, resource use, correctness, and determinism: input-size and matrix-shape series
Series	Configuration ID	Output size, bytes (GiB)	Elapsed median (IQR), s	Runtime CV, %	Peak RSS median (IQR), GiB	Throughput median (IQR), MiB/s	CPU time median, s	CPU efficiency median, %	Correct runs	Deterministic
Input size	size_010mb	9313290 (0.0087 GiB)	0.104 (0.100-0.109)	33.56	0.063 (0.063-0.063)	94.79 (90.28-98.63)	0.081	77.97	5/5	Yes
Input size	size_100mb	93143019 (0.0867 GiB)	0.517 (0.513-0.519)	1.17	0.484 (0.484-0.484)	190.85 (190.12-192.54)	0.491	95	5/5	Yes
Input size	size_500mb	466050177 (0.4340 GiB)	2.268 (2.266-2.272)	0.94	2.356 (2.356-2.356)	217.74 (217.32-217.94)	2.24	98.61	5/5	Yes
Input size	size_1gb	932250177 (0.8682 GiB)	4.505 (4.499-4.513)	1.07	4.696 (4.696-4.696)	219.27 (218.91-219.59)	4.466	99.15	5/5	Yes
Input size	size_2gb	1865221620 (1.7371 GiB)	8.863 (8.859-8.880)	0.4	9.377 (9.377-9.377)	223 (222.58-223.10)	8.817	99.5	5/5	Yes
Input size	size_5gb	4664921620 (4.3445 GiB)	24.238 (24.202-24.359)	0.95	23.425 (23.424-23.425)	203.95 (202.93-204.26)	24.119	99.59	5/5	Yes
Matrix shape	shape_tall	442564003 (0.4122 GiB)	5.436 (5.423-5.449)	1.1	2.584 (2.584-2.584)	86.29 (86.10-86.51)	5.393	99.17	5/5	Yes
Matrix shape	shape_balanced	466050177 (0.4340 GiB)	2.251 (2.235-2.283)	1.42	2.356 (2.356-2.356)	219.39 (216.33-220.96)	2.221	98.67	5/5	Yes
Matrix shape	shape_wide	472299580 (0.4399 GiB)	1.564 (1.560-1.564)	0.73	2.319 (2.319-2.319)	320.03 (320.03-320.83)	1.538	98.46	5/5	Yes
Values are medians across five measured executions; parentheses contain the first and third quartiles.
Runtime CV is the sample standard deviation divided by the mean. The approximately 10 MB case had sub-second execution times and therefore a larger relative CV because fixed process-startup noise was appreciable.
Table S5B continued. Performance, resource use, correctness, and determinism: interval and provenance series
Series	Configuration ID	Output size, bytes (GiB)	Elapsed median (IQR), s	Runtime CV, %	Peak RSS median (IQR), GiB	Throughput median (IQR), MiB/s	CPU time median, s	CPU efficiency median, %	Correct runs	Deterministic
Interval count	intervals_000001	932250177 (0.8682 GiB)	4.406 (4.393-4.431)	0.71	4.696 (4.696-4.696)	224.2 (222.95-224.86)	4.362	99.16	5/5	Yes
Interval count	intervals_000010	932250177 (0.8682 GiB)	4.399 (4.378-4.405)	1.52	4.696 (4.696-4.696)	224.55 (224.24-225.62)	4.357	99.1	5/5	Yes
Interval count	intervals_000100	932250177 (0.8682 GiB)	4.492 (4.443-4.512)	1.47	4.696 (4.696-4.696)	219.94 (218.96-222.35)	4.452	99.13	5/5	Yes
Interval count	intervals_001000	932250177 (0.8682 GiB)	4.462 (4.448-4.536)	1.42	4.696 (4.696-4.696)	221.4 (217.76-222.09)	4.429	99.22	5/5	Yes
Interval count	intervals_010000	932250177 (0.8682 GiB)	4.555 (4.534-4.558)	0.35	4.7 (4.699-4.700)	216.86 (216.75-217.89)	4.519	99.22	5/5	Yes
Interval count	intervals_100000	932250177 (0.8682 GiB)	5.002 (4.986-5.021)	0.98	4.734 (4.734-4.734)	197.48 (196.74-198.13)	4.952	99.26	5/5	Yes
Interval geometry	geometry_disjoint	932250177 (0.8682 GiB)	4.576 (4.556-4.666)	1.6	4.7 (4.700-4.700)	215.86 (211.70-216.82)	4.544	99.16	5/5	Yes
Interval geometry	geometry_adjacent	932250177 (0.8682 GiB)	4.455 (4.415-4.463)	0.75	4.699 (4.699-4.699)	221.75 (221.33-223.76)	4.389	99.12	5/5	Yes
Interval geometry	geometry_overlapping	932246033 (0.8682 GiB)	4.453 (4.449-4.495)	1.89	4.699 (4.699-4.699)	221.86 (219.75-222.02)	4.423	99.29	5/5	Yes
Interval geometry	geometry_nested	932250177 (0.8682 GiB)	4.456 (4.452-4.468)	0.49	4.699 (4.699-4.699)	221.72 (221.11-221.89)	4.417	99.23	5/5	Yes
Provenance	report_off	932250177 (0.8682 GiB)	4.434 (4.422-4.492)	1.1	4.696 (4.696-4.696)	222.77 (219.93-223.39)	4.394	99.32	5/5	Yes
Provenance	report_on	932250177 (0.8682 GiB)	5.479 (5.453-5.485)	1.14	4.696 (4.696-4.696)	180.3 (180.12-181.16)	5.42	99.3	5/5	Yes
Peak RSS denotes peak resident set size. CPU efficiency is median total process CPU time divided by elapsed wall time.
A configuration was deterministic when all five filtered-output SHA-256 checksums were identical.
All 105 measured executions returned the independently expected retained-row count, ntax, nchar, and filtered output.
