## Supplementary material for "NEXCISION: exact, validated, and scalable excision of genomic regions from phylogenomic NEXUS matrices": Table S6

### Sheet: Table_S6
Supplementary Table S6. Software, computational environment, deterministic controls, and immutable provenance identifiers for NEXCISION v0.1.0
Scope. This table records the exact software artefact, environments, deterministic controls, repository paths, and cryptographic identifiers underlying the validation and scalability claims.
Full SHA-256 values are retained in the machine-readable source tables; spaces are inserted into long hexadecimal identifiers in this workbook only to permit line wrapping.
Table S6A. Software artefacts and computational environments
Component	Version or identifier	Exact environment or immutable identifier	Role in study	Repository or record
NEXCISION application	0.1.0	Requires Python >=3.10; MIT licence; no runtime dependencies	Software under test for all correctness and scalability experiments	https://github.com/RhysWhite/nexcision
Frozen Python wheel	nexcision-0.1.0-py3-none-any.whl	f980aa7e 1f4b5ef6 7ebe10b4 117a07af 3405ee0c d3805c1d 2d9e936a 284689d4	Archived wheel used for the formal Experiment 2 benchmark and required by the current Experiment 1 reproduction entry points	software/nexcision-0.1.0-py3-none-any.whl
Benchmarking repository state used for formal scalability run	959859aa444784c9cedac5088520b322ded49567	https://github.com/RhysWhite/nexcision-benchmarking/tree/959859aa444784c9cedac5088520b322ded49567	Frozen manifest, runner, wheel and benchmark scripts used by Slurm job 2432330	https://github.com/RhysWhite/nexcision-benchmarking
Experiment 1 validation environment	Python 3.13.5	Linux-4.4.0-x86_64-with-glibc2.41	Unit, fixed-case, safety, malformed-input, synthetic, property and mutation validation	experiments/experiment_1_correctness/validation/experiment1_summary.json
Property-based testing dependency	Hypothesis 6.158.0	derandomize=True; database=None; configured generated examples=1,800	Generated deterministic examples for nine prespecified invariants	environments/experiment1-requirements.txt; experiments/experiment_1_correctness/validation/property/run_property_tests.py
Experiment 2 execution environment	Slurm job 2432330; Python 3.10.14	conda-forge Python build; GCC 12.3.0	Formal scalability and resource-use benchmark	experiments/experiment_2_scalability/results/formal/system_info-start-2432330.json
Compute node and allocation	kscprod-bio1.esr.cri.nz; partition prod	2 x AMD EPYC 9374F sockets; 32 cores/socket; 2 threads/core; 128 logical CPUs; exclusive node; NEXCISION pinned to one logical CPU	Controlled single-process execution without other Slurm jobs sharing the node	experiments/experiment_2_scalability/results/formal/system_info-start-2432330.json; experiments/experiment_2_scalability/FORMAL_BENCHMARK_PROTOCOL.md
Operating system	Linux x86_64	Kernel 4.18.0-553.126.1.el8_10.x86_64	Formal benchmark operating environment	experiments/experiment_2_scalability/results/formal/system_info-start-2432330.json
Benchmark storage	Node-local /tmp on XFS	/dev/sda1; 3.5 TiB-class SSD; model MZILG3T8HCLSAD3	Input generation and measured input/output operations	experiments/experiment_2_scalability/results/formal/system_info-start-2432330.json
Thread controls	Single-thread environment	OMP_NUM_THREADS=1; MKL_NUM_THREADS=1; OPENBLAS_NUM_THREADS=1	Prevented implicit numerical-library parallelism	experiments/experiment_2_scalability/results/formal/system_info-start-2432330.json
Pinned analysis-reproduction specification	NumPy 2.2.6; pandas 2.2.3; Matplotlib 3.10.8	01fbeeff 361f1a3f 8c9927f1 53ef56e0 f46398b9 a386ed79 c3e4f4f4 0a0d523a	Python 3.10-compatible dependency set specified for reproducing derived Experiment 2 tables, models and figures; not part of timed NEXCISION subprocesses	environments/experiment2-analysis-requirements.txt
The pinned requirements file defines a Python 3.10-compatible environment for reproducing derived Experiment 2 analyses.
They were not imported by the timed NEXCISION subprocess. The benchmark execution commit is the exact repository state recorded by Slurm job 2432330; later documentation-only commits do not alter the measured source tables.
Table S6B. Experiment 1 deterministic controls and immutable result records
Record or deterministic control	Exact value or SHA-256	Scope and linked outcome	Repository path
Experiment 1 validation date	2026-07-21	Formal correctness validation; all prespecified acceptance criteria met	experiments/experiment_1_correctness/validation/experiment1_summary.json
Synthetic-corpus master seed	20260721	Deterministic construction of 1,000 matrices across ten scenario families	experiments/experiment_1_correctness/validation/synthetic/generate_1000_cases.py
Synthetic-corpus tree digest	9ed25d7e 2dd4fee3 80f2f0f3 2ddcf653 69471592 6905bd54 179e7003 e64f1c28	Digest of the regenerated 1,000-case corpus directory tree	experiments/experiment_1_correctness/validation/synthetic/case_1000_corpus_sha256.txt
Genuine-matrix sanity-check results	e7cb159c 3c91d7bd 57095d73 1c3674da 3f29994e dabf12b1 afd87ac4 751edcf9	Three genuine SPANDx matrices; six checks; 6/6 passed	experiments/experiment_1_correctness/validation/real_file_sanity_checks.tsv
Malformed-input and output-safety results	916846bb 25ae92b4 f0dc3b68 f0505bec c32a1239 120a17c5 4fb35e8a 44f75f2e	Twenty-six safety challenges; 26/26 passed	experiments/experiment_1_correctness/validation/malformed_input_results.tsv
Synthetic 1,000-case result table	b737e669 15223b3d 5cc3fa2d ad80de8b 166df941 8cb38b54 01f753c5 2a8f10e4	1,000/1,000 matrices passed; 304,000 site rows evaluated	experiments/experiment_1_correctness/validation/synthetic/case_1000_results.tsv
Property-based result table	675c4980 c2dbfe7a d065fbde 50a0e9cb a090bfee 00b0ff0f 9ea1c388 17687e95	Nine invariants; 1,800 generated examples; 9/9 passed	experiments/experiment_1_correctness/validation/property/property_results.tsv
Mutation-testing result table	25254042 55891453 bd1f2db3 28d6fa73 6b289c5f afeb2ae2 a0790e53 79a7cc86	Twelve deliberate source mutants; 12/12 killed; 100% mutation score	experiments/experiment_1_correctness/validation/mutation/mutation_results.tsv
The synthetic corpus uses a fixed master seed and deterministic state generation.
Hypothesis was configured in deterministic mode with its example database disabled. The listed hashes are the canonical Experiment 1 result-file identifiers recorded in experiment1_summary.json.
Table S6C. Experiment 2 protocol, source data, and reproducible analysis record
Record or deterministic control	Exact value or SHA-256	Scope and linked outcome	Repository path
Measured-run randomization seed	20260722	One warm-up per configuration followed by five measured repetitions in fixed randomized order	experiments/experiment_2_scalability/scripts/run_formal.slurm
Cache/timing protocol	Page cache not dropped; subprocess-only timing; outputs verified and deleted after each run	Controlled warm-cache application performance; not cold network-storage performance	experiments/experiment_2_scalability/FORMAL_BENCHMARK_PROTOCOL.md
Formal benchmark manifest	a0611fe2 5a3d9dd3 9c1d1718 e6695821 0a6307e3 e6814d3c 0d1b65c2 2c0e8694	Defines all 21 configurations and their design parameters	experiments/experiment_2_scalability/configs/formal_manifest.tsv
Formal Slurm runner	b1f4148a 2ce3eb07 a90d0cb6 4b30b7ed 1402a367 a4daf23e 358018b5 4fbd7bcd	Defines exclusive-node execution, wheel installation, CPU pinning, warm-up, randomization and result capture	experiments/experiment_2_scalability/scripts/run_formal.slurm
Measured-run source table	5c39b2a2 bd27a6ab 880e8a0b 6a538a0d 9816c73a 4e0078c2 d1d65bc7 7d1bc86a	Contains all 105 measured executions; 105/105 correct	experiments/experiment_2_scalability/results/formal/formal_measured-2432330.tsv
Configuration summary source table	e08a4d9d 6fe2b8d7 ed22915c d3c589af 427a2035 a855f34c adb0e10c 295faf30	Contains medians, quartiles, resource-use summaries, correctness and determinism for 21 configurations	experiments/experiment_2_scalability/results/formal/formal_summary-2432330.tsv
Start system snapshot	e24ffc40 d91a2ecc fa2d4f57 a4f02c27 d2a53ac0 f6778a96 55a4066c dc094881	Captures hardware, software, storage, repository commit and environment before formal execution	experiments/experiment_2_scalability/results/formal/system_info-start-2432330.json
End system snapshot	dd46ac71 aab9e754 4926a19f 3513203b f24a80d4 d24afc11 4d1dac3f f61b8ded	Confirms the same environment and stable system state at benchmark completion	experiments/experiment_2_scalability/results/formal/system_info-end-2432330.json
Experiment 2 analysis script	62ffb0ac e301bf26 49158504 2dbc10ed 09c6ce42 b7885f2b f0c09ce1 4814561b	Regenerates QC tables, manuscript table and figure panels from the tracked source tables	experiments/experiment_2_scalability/analysis/analyse_formal_results.py
Repository-integrity checker	19ad7748 7452608a daf1853f 8c114249 70c045aa 25ba2c1e 8a8e5f40 5c2f7ab0	Validates expected files, checksums, source-table structure and repository consistency	scripts/verify_repository.py
Formal source files are the measured-run TSV, configuration-summary TSV, and paired system snapshots.
Derived tables and figures are regenerated from these tracked files.
The base repository is https://github.com/RhysWhite/nexcision-benchmarking; repository paths in the table are relative to its root.
